# The 229 chromosomes of the Atlas blue butterfly reveal rules constraining chromosome evolution in Lepidoptera

**DOI:** 10.1101/2025.03.14.642909

**Authors:** Charlotte J. Wright, Dominic Absolon, Martin Gascoigne-Pees, Roger Vila, Mara K. N. Lawniczak, Mark Blaxter

## Abstract

Chromosomal arrangements are important for processes including genetic recombination, adaptation, and speciation. Related taxa often possess similar numbers of chromosomes, but some groups show remarkable variation in chromosome numbers. Most Lepidoptera, the butterflies and moths, have 31 or 32 chromosomes, but some species deviate from this norm. We present a chromosome-level genome assembly of a heterogametic female Atlas blue butterfly (*Polyommatus atlantica*; Lycaenidae), and find it has 227 autosomes and four sex chromosomes, the highest recorded chromosome number in non-polyploid Metazoa. We show that the 227 autosomes, exceptionally small even for Lepidoptera, are derived from extensive fragmentation of the 24 ancestral lycaenid autosomes. We show that autosomal fissions likely largely occurred in euchromatic, lightly-packed regions of chromosomes. We assemble two large Z chromosomes, one of which comprises the ancestral Z fused with an autosome and retains its ancestral length, while the other is a neo-Z, formed from the fusion of an intact ancestral autosome with a fragment of a second. We find two large W chromosomes, derived from copies of the Z-linked, ancestrally autosomal sequences. In contrast to the autosomes, the sex chromosomes have not experienced fission. We observe frequent presence of chromosome-internal arrays of the telomeric repeat motif in *P. atlantica*. Such arrays are not observed in the genomes of close relatives that have not undergone fission and suggest a possible mechanism for rapid, viable fragmentation. Altogether, our findings in *P. atlantica* make evident several constraints that govern karyotypic change, a key component of eukaryotic genome evolution.
