## Supplementary_Table_5 for "The 229 chromosomes of the Atlas blue butterfly reveal rules constraining chromosome evolution in Lepidoptera"

### Sheet: Sheet1
Species	Assembly_Accession
Abrostola_tripartita	GCA_905340225.1
Abrostola_triplasia	GCA_946251915.1
Acentria_ephemerella	GCA_943193645.1
Achlya_flavicornis	GCA_947623365.1
Acleris_cristana	GCA_948252455.1
Acleris_emargana	GCA_927399475.2
Acleris_holmiana	GCA_949316455.1
Acleris_laterana	GCA_963966035.1
Acleris_literana	GCA_946894065.1
Acleris_sparsana	GCA_923062465.1
Acrobasis_consociella	GCA_963555685.1
Acrobasis_repandana	GCA_963576875.1
Acrobasis_suavella	GCA_943193695.1
Acronicta_aceris	GCA_910591435.1
Acronicta_alni	GCA_964056405.1
Acronicta_leporina	GCA_947256265.1
Acronicta_psi	GCA_946251955.1
Aethes_cnicana	GCA_963971205.1
Agonopterix_alstromeriana	GCA_963924505.1
Agonopterix_arenella	GCA_927399405.1
Agonopterix_heracliana	GCA_963693445.1
Agonopterix_subpropinquella	GCA_922987775.1
Agriopis_aurantiaria	GCA_914767915.1
Agriopis_leucophaearia	GCA_949125355.1
Agriopis_marginaria	GCA_932305915.1
Agriphila_geniculea	GCA_943789525.1
Agriphila_straminella	GCA_950108535.1
Agriphila_tristella	GCA_928269145.1
Agrochola_circellaris	GCA_914767755.1
Agrochola_litura	GCA_949152395.1
Agrochola_lota	GCA_947364205.1
Agrochola_lychnidis	GCA_963680765.1
Agrochola_macilenta	GCA_916701695.1
Agrotis_clavis	GCA_954870645.1
Agrotis_exclamationis	GCA_950005045.1
Agrotis_ipsilon	GCA_028554685.1
Agrotis_puta	GCA_943136025.2
Alcis_repandata	GCA_949125135.1
Allophyes_oxyacanthae	GCA_932294325.1
Alsophila_aescularia	GCA_946251855.1
Amorpha_juglandis	GCA_949126905.1
Amphipoea_lucens	GCA_947508005.1
Amphipoea_oculea	GCA_945859645.1
Amphipyra_berbera	GCA_910594945.2
Amphipyra_tragopoginis	GCA_905220435.1
Anania_crocealis	GCA_949315895.1
Anania_fuscalis	GCA_950371115.1
Anania_hortulata	GCA_963576865.1
Anarsia_innoxiella	GCA_947563765.1
Anorthoa_munda	GCA_945859665.1
Antheraea_yamamai	GCA_036509395.1
Anthocharis_cardamines	GCA_905404175.1
Anticlea_derivata	GCA_947579855.1
Antitype_chi	GCA_947359405.1
Apamea_anceps	GCA_951799955.1
Apamea_crenata	GCA_949629185.1
Apamea_epomidion	GCA_947507525.1
Apamea_monoglypha	GCA_911387795.2
Apamea_sordens	GCA_945859715.1
Apeira_syringaria	GCA_934044485.1
Aplocera_efformata	GCA_921293045.1
Apocheima_hispidaria	GCA_947579745.1
Apoda_limacodes	GCA_946406115.1
Apomyelois_bistriatella	GCA_947044815.1
Aporia_crataegi	GCA_912999735.1
Aporophyla_lueneburgensis	GCA_932294355.1
Aporophyla_nigra	GCA_947507805.1
Apotomis_betuletana	GCA_932273695.1
Apotomis_capreana	GCA_947623375.1
Apotomis_turbidana	GCA_905147355.2
Aproaerema_taeniolella	GCA_949987775.1
Archips_crataeganus	GCA_947859365.1
Archips_xylosteana	GCA_947563465.1
Argynnis_bischoffii_washingtonia	GCA_033884665.1
Argyresthia_albistria	GCA_963457715.1
Argyresthia_goedartella	GCA_949825045.1
Aricia_agestis	GCF_905147365.1
Aricia_artaxerxes	GCA_937612035.1
Asteroscopus_sphinx	GCA_949699075.1
Atethmia_centrago	GCA_905333075.3
Athetis_lepigone	GCA_033675125.1
Athrips_mouffetella	GCA_947532105.1
Autographa_gamma	GCA_905146925.1
Autographa_pulchrina	GCA_905475315.1
Bedellia_somnulentella	GCA_963576735.1
Bembecia_ichneumoniformis	GCA_910589475.2
Bicyclus_anynana	GCF_947172395.1
Biston_betularia	GCA_905404145.2
Biston_stratarius	GCA_950106695.1
Blastobasis_adustella	GCA_907269095.1
Blastobasis_lacticolella	GCA_905147135.1
Boloria_euphrosyne	GCA_951802675.2
Boloria_selene	GCA_905231865.2
Bombyx_mori	GCF_030269925.1
Brachylomia_viminalis	GCA_937001585.2
Brenthis_daphne	GCA_947093115.1
Brenthis_hecate	GCA_951806755.1
Brenthis_ino	GCA_921882275.1
Cabera_pusaria	GCA_954871355.1
Calamotropha_paludella	GCA_927399485.1
Callimorpha_dominula	GCA_949752705.1
Campaea_margaritaria	GCA_912999815.1
Camptogramma_bilineatum	GCA_958496255.1
Caradrina_clavipalpis	GCA_932526535.1
Caradrina_kadenii	GCA_947462355.1
Carcina_quercana	GCA_910589575.2
Carpatolechia_fugitivella	GCA_951230895.1
Carposina_sasakii	GCA_014607495.2
Carterocephalus_palaemon	GCA_944567765.1
Cataclysta_lemnata	GCA_963931975.1
Catocala_fraxini	GCA_930367265.1
Catocala_nupta	GCA_963675205.1
Catocala_sponsa	GCA_963564715.1
Catoptria_pinella	GCA_963556745.1
Celastrina_argiolus	GCA_905187575.2
Cenopis_cana	GCA_951800055.1
Ceramica_pisi	GCA_963859965.1
Cerastis_leucographa	GCA_963082945.1
Cerastis_rubricosa	GCA_949152445.1
Charanyca_ferruginea	GCA_947361185.1
Chesias_legatella	GCA_947359385.1
Chilo_suppressalis	GCA_902850365.2
Chloroclysta_siterata	GCA_932294275.1
Chloroclystis_v-ata	GCA_963691955.1
Choreutis_nemorana	GCA_949316135.1
Choristoneura_fumiferana	GCA_025370935.1
Chrysodeixis_includens	GCA_941860345.1
Chrysoteuchia_culmella	GCA_910589605.1
Clanis_bilineata	GCA_036417725.1
Clepsis_dumicolana	GCA_963691665.1
Clostera_curtula	GCA_905475355.2
Cnaphalocrocis_medinalis	GCA_014851415.1
Coenonympha_arcania	GCA_036785405.1
Coenonympha_glycerion	GCA_963855885.1
Coleophora_deauratella	GCA_958295455.1
Coleophora_flavipennella	GCA_947284805.1
Colias_croceus	GCF_905220415.1
Colostygia_pectinataria	GCA_951394395.1
Conistra_vaccinii	GCA_948150665.1
Conogethes_punctiferalis	GCA_031163375.1
Cosmia_pyralina	GCA_946251885.1
Cosmia_trapezina	GCA_905163495.3
Cosmorhoe_ocellata	GCA_963675405.1
Crambus_lathoniellus	GCA_949710035.1
Craniophora_ligustri	GCA_905163465.1
Crocallis_elinguaria	GCA_907269065.1
Cyaniris_semiargus	GCA_905187585.1
Cybosia_mesomella	GCA_946251805.1
Cyclophora_albipunctata	GCA_963082685.1
Cyclophora_punctaria	GCA_951394245.1
Cydalima_perspectalis	GCA_951394215.1
Cydia_amplana	GCF_948474715.1
Cydia_fagiglandana	GCF_963556715.1
Cydia_pomonella	GCF_033807575.1
Cydia_splendana	GCF_910591565.1
Cydia_strobilella	GCF_947568885.1
Danaus_plexippus	GCF_018135715.1
Dasypolia_templi	GCA_963555695.1
Deilephila_elpenor	GCA_949752805.1
Deilephila_porcellus	GCA_905220455.2
Dendrolimus_houi	GCA_039645545.1
Dendrolimus_kikuchii	GCA_019925095.2
Dendrolimus_pini	GCA_949752895.1
Dendrolimus_punctatus	GCA_012273795.1
Diachrysia_chrysitis	GCA_932294365.1
Diaphora_mendica	GCA_949125395.1
Diarsia_brunnea	GCA_949774965.1
Diarsia_dahlii	GCA_949775195.1
Diarsia_mendica	GCA_949316265.1
Diarsia_rubi	GCA_932274075.1
Diatraea_saccharalis	GCA_918026875.4
Dicycla_oo	GCA_948252095.1
Diloba_caeruleocephala	GCA_947459985.1
Dircenna_loreta	GCA_963555665.1
Ditula_angustiorana	GCA_963691745.1
Drepana_falcataria	GCA_945859725.1
Dryas_iulia_moderata	GCA_019049465.1
Drymonia_ruficornis	GCA_947859195.1
Dryobota_labecula	GCA_947523025.1
Dryobotodes_eremita	GCA_917490735.1
Ecliptopera_silaceata	GCA_932527185.1
Ectropis_crepuscularia	GCA_963693475.1
Ectropis_grisescens	GCA_017562165.1
Eilema_caniola	GCA_949126895.1
Eilema_depressum	GCA_914767945.1
Eilema_griseolum	GCA_963662185.1
Eilema_sororculum	GCA_914829495.1
Electrophaes_corylata	GCA_947095575.1
Elegia_similella	GCA_947532085.1
Elophila_nymphaeata	GCA_955850985.1
Emmelina_monodactyla	GCA_916618145.1
Endotricha_flammealis	GCA_905163395.2
Ennomos_erosarius	GCA_963580505.1
Ennomos_fuscantarius	GCA_905220475.3
Ennomos_quercinarius	GCA_910589525.2
Ephestia_elutella	GCA_018467065.1
Epiblema_foenella	GCA_963556455.1
Epinotia_bilunana	GCA_947049275.1
Epinotia_brunnichana	GCA_963854355.1
Epinotia_demarniana	GCA_945867215.1
Epinotia_nisella	GCA_932294315.1
Epinotia_ramella	GCA_947578815.1
Epirrhoe_alternata	GCA_963565295.1
Epirrhoe_tristata	GCA_951394285.1
Epirrita_christyi	GCA_951392215.1
Erannis_defoliaria	GCA_905404285.2
Erebia_aethiops	GCA_923060345.2
Erebia_epiphron	GCA_963932025.1
Erebia_ligea	GCA_917051295.2
Erebia_palarica	GCA_964035005.1
Eremobia_ochroleuca	GCA_949629135.1
Erynnis_tages	GCA_905147235.1
Esperia_sulphurella	GCA_947086405.1
Ethmia_dodecea	GCA_963855545.1
Euclidia_mi	GCA_944739405.2
Eudemis_profundana	GCA_947034925.1
Eudonia_lacustrata	GCA_947562085.1
Eudonia_mercurella	GCA_963082485.1
Eudonia_truncicolella	GCA_949315975.1
Eueides_isabella	GCA_019049475.1
Eugnorisma_glareosa	GCA_947578425.1
Eulithis_prunata	GCA_918843925.1
Eulithis_testata	GCA_947507515.1
Eupithecia_abbreviata	GCA_943735965.1
Eupithecia_centaureata	GCA_944547425.1
Eupithecia_dodoneata	GCA_947044415.1
Eupithecia_exiguata	GCA_947086465.1
Eupithecia_insigniata	GCA_947859395.1
Eupithecia_inturbata	GCA_963662085.1
Eupithecia_pulchellata	GCA_963931895.1
Eupithecia_subfuscata	GCA_963564075.1
Eupithecia_subumbrata	GCA_949316285.1
Eupithecia_tripunctaria	GCA_955876795.1
Eupithecia_vulgata	GCA_946478455.1
Euplagia_quadripunctaria	GCA_963859945.1
Euplexia_lucipara	GCA_921972225.1
Euproctis_similis	GCA_905147225.2
Eupsilia_transversa	GCA_914767815.1
Eurois_occulta	GCA_950022335.1
Euspilapteryx_auroguttella	GCA_951802225.1
Euzophera_pinguis	GCA_947363495.1
Fabriciana_adippe	GCA_905404265.1
Falcaria_lacertinaria	GCA_951449985.1
Fissipunctia_ypsillon	GCA_947568875.1
Furcula_furcula	GCA_911728495.1
Gandaritis_pyraliata	GCA_947859175.1
Glaucopsyche_alexis	GCA_905404095.1
Globia_sparganii	GCA_949316385.1
Gortyna_flavago	GCA_963669345.1
Grapholita_molesta	GCA_022674325.2
Griposia_aprilina	GCA_916610205.1
Gymnoscelis_rufifasciata	GCA_929108375.1
Habrosyne_pyritoides	GCA_907165245.1
Hecatera_dysodea	GCA_905332915.2
Hedya_salicella	GCA_905404275.2
Heliconius_charithonia	GCA_030704555.1
Heliconius_sara	GCA_917862395.2
Helicoverpa_zea	GCF_022581195.2
Heliothis_peltigera	GCA_958496145.1
Hemaris_fuciformis	GCA_907164795.1
Hemistola_chrysoprasaria	GCA_947063395.1
Hemithea_aestivaria	GCA_947507615.1
Herminia_tarsipennalis	GCA_945859575.2
Hesperia_comma	GCA_905404135.1
Hestina_assimilis	GCA_023373885.1
Hipparchia_sbordonii	GCA_038048805.1
Hipparchia_semele	GCA_933228805.2
Hofmannophila_pseudospretella	GCA_947369225.1
Hoplodrina_ambigua	GCA_949774945.1
Hoplodrina_blanda	GCA_949316365.1
Horisme_vitalbata	GCA_951804965.1
Hydraecia_micacea	GCA_914767645.1
Hydriomena_furcata	GCA_912999785.1
Hylaea_fasciaria	GCA_905147375.1
Hyles_euphorbiae	GCA_023078785.2
Hyles_vespertilio	GCA_009982885.2
Hypena_proboscidalis	GCA_905147285.1
Hypercompe_scribonia	GCA_949316085.1
Hypomecis_atomaria	GCA_964007245.1
Hypomecis_punctinalis	GCA_949316475.1
Hyppa_rectilinea	GCA_951799385.1
Hypsopygia_costalis	GCA_937001555.2
Idaea_aversata	GCA_907269075.1
Idaea_biselata	GCA_958496205.1
Idaea_dimidiata	GCA_949358125.1
Idaea_straminata	GCA_951213275.1
Incurvaria_masculella	GCA_946894095.1
Iphiclides_podalirius	GCA_933534255.1
Lacanobia_oleracea	GCA_950371165.1
Lacanobia_wlatinum	GCA_947578705.1
Lampropteryx_suffumata	GCA_948098915.1
Laothoe_populi	GCA_905220505.1
Lapara_coniferarum	GCA_949316025.1
Lasiommata_megera	GCA_928268935.1
Laspeyria_flexula	GCA_905147015.1
Lathronympha_strigana	GCA_949128165.1
Leguminivora_glycinivorella	GCF_023078275.1
Leptidea_sinapis	GCF_905404315.1
Leptophobia_aripa	GCA_951799465.1
Leucania_comma	GCA_958295575.1
Leucoma_salicis	GCA_948253155.1
Ligdia_adustata	GCA_947049295.1
Limenitis_camilla	GCA_905147385.1
Lithophane_leautieri	GCA_949152455.1
Lithophane_ornitopus	GCA_948473465.1
Lithophane_semibrunnea	GCA_947363905.1
Lithophane_socia	GCA_947522985.1
Lithosia_quadra	GCA_963576445.1
Lobophora_halterata	GCA_932526365.1
Lomographa_bimaculata	GCA_948107665.1
Luffia_ferchaultella	GCA_949709985.1
Luperina_nickerlii	GCA_963855955.1
Luperina_testacea	GCA_927399505.1
Lycaena_phlaeas	GCA_905333005.2
Lycia_hirtaria	GCA_947563715.1
Lycophotia_porphyrea	GCA_950005105.1
Lymantria_dispar	GCA_032191425.1
Lymantria_monacha	GCA_905163515.2
Lysandra_bellargus	GCA_905333045.1
Lysandra_coridon	GCA_905220515.1
Macaria_liturata	GCA_964023185.1
Macaria_notata	GCA_927399415.1
Malacosoma_neustria	GCA_963693495.1
Mamestra_brassicae	GCA_905163435.1
Manduca_sexta	GCF_014839805.1
Maniola_hyperantus	GCA_902806685.2
Maniola_jurtina	GCF_905333055.1
Marasmarcha_lunaedactyla	GCA_923062675.1
Marasmia_exigua	GCA_019059595.1
Maruca_vitrata	GCA_039566165.1
Mechanitis_mazaeus	GCA_959347395.1
Mechanitis_messenoides	GCA_959347415.1
Mecyna_flavalis	GCA_949319885.1
Meganola_albula	GCA_936450015.1
Melanargia_galathea	GCA_920104075.1
Melanchra_persicariae	GCA_947386135.1
Melinaea_marsaeus_rileyi	GCA_918358865.1
Melinaea_menophilus_n._ssp._AW-2005	GCA_918358695.1
Melitaea_cinxia	GCF_905220565.1
Mellicta_athalia	GCA_905220545.2
Mesoligia_furuncula	GCA_916614155.1
Metalampra_italica	GCA_949699065.1
Micropterix_aruncella	GCA_944548615.1
Miltochrista_miniata	GCA_933228765.1
Mimas_tiliae	GCA_905332985.1
Monopis_laevigella	GCA_947458855.1
Musotima_nitidalis	GCA_949126915.1
Mycalesis_mineus	GCA_034621355.1
Mythimna_albipuncta	GCA_929112965.1
Mythimna_ferrago	GCA_910589285.2
Mythimna_impura	GCA_905147345.3
Mythimna_lalbum	GCA_949319445.1
Mythimna_loreyi	GCA_029852875.1
Mythimna_pallens	GCA_961205895.1
Mythimna_separata	GCA_030763345.1
Mythimna_vitellina	GCA_949316375.1
Napeogenes_inachia	GCA_959347355.1
Napeogenes_sylphis	GCA_959347405.1
Nemapogon_koenigi	GCA_963924495.1
Nematopogon_swammerdamellus	GCA_946902875.1
Noctua_comes	GCA_963082995.1
Noctua_fimbriata	GCA_905163415.1
Noctua_janthe	GCA_910589295.1
Noctua_janthina	GCA_963576755.1
Noctua_pronuba	GCA_905220335.1
Nomophila_noctuella	GCA_958496325.1
Notocelia_uddmanniana	GCA_905163555.1
Notodonta_dromedarius	GCA_905147325.1
Notodonta_ziczac	GCA_918843915.1
Nudaria_mundana	GCA_963556515.1
Nycteola_revayana	GCA_947037095.2
Nymphalis_c-album	GCA_963151315.1
Nymphalis_io	GCF_905147045.1
Nymphalis_polychloros	GCA_905220585.2
Nymphalis_urticae	GCA_905147175.2
Nymphula_nitidulata	GCA_947347705.1
Ochlodes_sylvanus	GCA_905404295.2
Ochropacha_duplaris	GCA_951361185.1
Ochropleura_leucogaster	GCA_958449745.1
Ochropleura_plecta	GCA_905475445.1
Oegoconia_quadripuncta	GCA_949316235.1
Oligia_fasciuncula	GCA_963082905.1
Oligia_latruncula	GCA_948474745.1
Oligia_strigilis	GCA_951800025.1
Omphaloscelis_lunosa	GCA_916610215.1
Operophtera_brumata	GCA_932527175.1
Opisthograptis_luteolata	GCA_931315375.2
Orgyia_antiqua	GCA_916999025.1
Orthosia_cruda	GCA_964057195.1
Orthosia_gothica	GCA_949775005.1
Orthosia_gracilis	GCA_947562075.1
Orthosia_incerta	GCA_948252205.1
Ostrinia_nubilalis	GCF_963855985.1
Pammene_aurita	GCA_947086415.1
Pammene_fasciana	GCA_911728535.1
Pandemis_cinnamomeana	GCA_932294345.1
Pandemis_corylana	GCA_949127965.1
Pandemis_heparana	GCA_963854515.1
Papilio_elwesi	GCA_029849275.1
Papilio_machaon	GCF_912999745.1
Parapoynx_stratiotata	GCA_910589355.1
Pararge_aegeria	GCF_905163445.1
Parascotia_fuliginaria	GCA_963082885.1
Pasiphila_rectangulata	GCA_963082625.1
Pectinophora_gossypiella	GCF_024362695.1
Pelosia_muscerda	GCA_963691645.1
Peribatodes_rhomboidaria	GCA_911728515.1
Perizoma_affinitatum	GCA_961405105.1
Perizoma_flavofasciatum	GCA_958496245.1
Petrophora_chlorosata	GCA_951640565.1
Phalera_bucephala	GCA_905147815.2
Phengaris_arion	GCA_963565745.1
Pheosia_gnoma	GCA_905404115.1
Pheosia_tremula	GCA_905333125.1
Philereme_transversata	GCA_963924445.1
Philereme_vetulata	GCA_918857605.2
Phlogophora_meticulosa	GCA_905147745.2
Phragmatobia_fuliginosa	GCA_932526445.1
Pieris_brassicae	GCF_905147105.1
Pieris_mannii	GCA_028984075.1
Pieris_napi	GCF_905475465.1
Pieris_rapae	GCF_905147795.1
Plagodis_dolabraria	GCA_963854805.1
Plagodis_pulveraria	GCA_963890685.1
Plebejus_argus	GCA_905404155.3
Plemyria_rubiginata	GCA_963576535.1
Plodia_interpunctella	GCF_027563975.2
Plusia_festucae	GCA_950381575.1
Plutella_xylostella	GCF_932276165.1
Polia_nebulosa	GCA_951329385.1
Polymixis_flavicincta	GCA_949987655.1
Polymixis_lichenea	GCA_949091785.1
Polyommatus_icarus	GCA_937595015.1
Polyommatus_iphigenia	GCA_963422495.1
Polyploca_ridens	GCA_951394255.1
Protodeltote_pygarga	GCA_936450705.2
Pseudoips_prasinana	GCA_951640165.1
Ptilodon_capucinus	GCA_914767695.1
Pyralis_farinalis	GCA_947507595.1
Pyrausta_aurata	GCA_963584085.1
Pyrausta_despicata	GCA_963921415.1
Pyrausta_nigrata	GCA_949316185.1
Pyrausta_purpuralis	GCA_963924145.1
Pyrgus_malvae	GCA_911387765.1
Pyrrhia_umbra	GCA_963891755.1
Rhodophaea_formosa	GCA_963082605.1
Samia_ricini	GCA_014132275.2
Saturnia_japonica	GCA_033032175.1
Saturnia_pavonia	GCA_947532125.1
Schoenobius_gigantellus	GCA_963935595.1
Schrankia_costaestrigalis	GCA_905475405.1
Scirpophaga_incertulas	GCA_036419045.1
Scoparia_ambigualis	GCA_963921215.1
Scotopteryx_bipunctaria	GCA_949320045.1
Scrobipalpa_costella	GCA_949820665.1
Selenia_dentaria	GCA_917880725.1
Sesamia_inferens	GCA_037179545.1
Sesia_apiformis	GCA_914767545.1
Sesia_bembeciformis	GCA_943735995.1
Shargacucullia_verbasci	GCA_947562105.1
Sphinx_pinastri	GCA_947568825.1
Spicauda_simplicius	GCA_949699795.1
Spilarctia_lutea	GCA_916048165.1
Spilosoma_lubricipeda	GCA_905220595.1
Spodoptera_exigua	GCA_902829305.4
Spodoptera_frugiperda	GCF_023101765.2
Spodoptera_littoralis	GCA_902850265.1
Spodoptera_litura	GCF_002706865.2
Standfussiana_lucernea	GCA_964057025.1
Stenoptilia_bipunctidactyla	GCA_944452665.1
Subacronicta_megacephala	GCA_958496365.1
Synanthedon_andrenaeformis	GCA_936446665.2
Synanthedon_formicaeformis	GCA_945859745.1
Synanthedon_myopaeformis	GCA_944738685.1
Synanthedon_tipuliformis	GCA_947623395.1
Synanthedon_vespiformis	GCA_918317495.1
Tachystola_acroxantha	GCA_963506565.1
Teleiodes_luculella	GCA_948473455.1
Tethea_ocularis	GCA_963555595.1
Tetheella_fluctuosa	GCA_951216915.1
Thalpophila_matura	GCA_948465475.1
Thera_britannica	GCA_939531255.2
Thera_obeliscata	GCA_947578465.1
Theretra_japonica	GCA_033459515.1
Tholera_decimalis	GCA_943138885.2
Thumatha_senex	GCA_948477245.1
Thyatira_batis	GCA_905147785.2
Thymelicus_acteon	GCA_951805285.1
Thymelicus_lineola	GCA_963932265.1
Thymelicus_sylvestris	GCA_911387775.1
Tiliacea_aurago	GCA_948098905.1
Tiliacea_citrago	GCA_963921375.1
Timandra_comae	GCA_958496195.1
Tinea_pellionella	GCA_948150575.1
Tinea_semifulvella	GCA_910589645.1
Tinea_trinotella	GCA_905220615.1
Tortricodes_alternella	GCA_947859335.1
Tortrix_viridana	GCA_963241965.1
Trichoplusia_ni	GCF_003590095.1
Trilocha_varians	GCA_030269945.2
Trisateles_emortualis	GCA_947095525.1
Troides_aeacus	GCA_033220335.2
Tyria_jacobaeae	GCA_947561695.1
Udea_ferrugalis	GCA_950022985.1
Udea_olivalis	GCA_947369235.1
Vanessa_atalanta	GCF_905147765.1
Vanessa_cardui	GCA_905220365.2
Vanessa_tameamea	GCF_037043105.1
Venusia_cambrica	GCA_951394065.1
Watsonalla_binaria	GCA_929442735.1
Watsonalla_cultraria	GCA_964035505.1
Xanthia_icteritia	GCA_949128155.2
Xanthia_togata	GCA_963853775.1
Xanthorhoe_designata	GCA_963582015.1
Xanthorhoe_spadicearia	GCA_947086425.1
Xestia_ashworthii	GCA_950022955.1
Xestia_c-nigrum	GCA_916618015.1
Xestia_rhomboidea	GCA_963853795.1
Xestia_sexstrigata	GCA_941918905.2
Xestia_xanthographa	GCA_905147715.2
Xylocampa_areola	GCA_935421205.1
Yponomeuta_cagnagella	GCA_947310995.1
Yponomeuta_evonymella	GCA_963969515.1
Yponomeuta_malinellus	GCA_947308005.1
Yponomeuta_plumbellus	GCA_947310845.1
Yponomeuta_sedellus	GCA_934045075.1
Ypsolopha_scabrella	GCA_910592155.1
Ypsolopha_sequella	GCA_934047225.1
Zelleria_hepariella	GCA_949319315.1
Zerene_cesonia	GCF_012273895.1
Zeuzera_pyrina	GCA_907165235.1
Zygaena_filipendulae	GCA_907165275.2
